# Bioclimatic variables influence the strength of purifying selection on mitochondrial DNA in an avian clade (Aves: Piciformes)

**DOI:** 10.64898/2026.06.11.731604

**Authors:** Jérôme Fuchs, Benoit Nabholz, Brieuc Kaesmann, Jean-Marc Pons, Céline Bonillo, Martin Irestedt, Sophea Chhin, Dawie de Swardt, Inocencio Chongo, Almiro Tivane, Eduardo Samo Gudo, Per G. P. Ericson

**Affiliations:** Institut de Systématique, Evolution, Biodiversité (ISYEB), Muséum national d’Histoire naturelle, CNRS, Sorbonne Université, EPHE, Université des Antilles, CP51, 57 rue Cuvier, 75005 Paris, France; ISEM, Univ Montpellier, CNRS, IRD, Montpellier, France; Institut Universitaire de France (IUF), Paris, France; Department of Bioinformatics and Genetics, Swedish Museum of Natural History, Stockholm, 114 18, Sweden; Department of Biodiversity, General Directorate of Policy and Strategy, Ministry of Environment, Cambodia; Department of Ornithology, National Museum, P. O. Box 266, Bloemfontein, South Africa; Instituto Nacional de Saúde, Mozambique

**Keywords:** Piciformes, mitogenome, molecular evolution, bioclimatic variables

## Abstract

Mitochondrial loci were for long considered as markers of choice to reconstruct phylogenies. The development of high-throughput sequencing over the past two decades fostered the sequencing of mitogenomes, allowing further macroevolutionary questions to be tested. Several biological traits of birds (e.g. body mass, migration distances) have been related to mitochondrial substitution rates. Environmental parameters in ectothermics vertebrates, and potentially in endotherms, have been further suggested to impact substitution rates for specific taxa or loci. Yet, the relative importance of biological traits versus bioclimatic variables is unknown because the former were not systematically controlled for in studies that underlined the effect of the bioclimatic variables. To assess the importance of bioclimatic variables on selection regimes, we analysed the thirteen mitochondrial protein-coding genes for 176 Piciformes (toucans, honeyguides, woodpeckers), a clade with homogeneous life-history traits that can be found in diverse bioclimatic environments. Our analyses highlighted a negative relationship between temperature annual range and the non synonymous to synonymous substitutions ratio. The higher purifying selection in temperate environments may be a result of the strong constraints on maintaining an optimal metabolism in broader climatic variations. Our results further highlight that care should be taken when applying ‘general’ mitochondrial clocks to estimate divergence times among avian lineages distributed in different climatic conditions.
