## Supplementary material for "Bioclimatic variables influence the strength of purifying selection on mitochondrial DNA in an avian clade (Aves: Piciformes)": Table S1

### Sheet: Feuil1
Family	Genus	species	Name	Genbank Accession Number	Sample Number/Voucher specimen	Country	Climate	Climate_alternate	Mass	rGBIF_occurrence	rGBIF_occurence_unique	BIOCLIM1	BIOCLIM2	BIOCLIM3	BIOCLIM4	BIOCLIM5	BIOCLIM6	BIOCLIM7	BIOCLIM8	BIOCLIM9	BIOCLIM10	BIOCLIM11	BIOCLIM12	BIOCLIM13	BIOCLIM14	BIOCLIM15	BIOCLIM16	BIOCLIM17	BIOCLIM18	BIOCLIM19	rGBIF DOI	Sequence origin	Miscellaneous
Bucconidae	Bucco	capensis	Bucco capensis	MN356182	USNM 587324	Guyana	0	0	54	130	86	26.22	9.278	83.28	47.72	31.7	20.714	10.998	25.99	26.37	26.73	25.57	2254	331.5	85.5	36.24	910.5	290	422	730.5	DOI: 10.15468/dl.chyr2v	Genbank
Bucconidae	Bucco	macrodactylus	Bucco macrodactylus	MK060124	FMNH 443243	Peru	0	0	25	161	91	25.085	9.824	84.62	45.37	31.35	19.10	11.76	25.09	25.191	25.65	24.389	2943	337	133	25.74	959	446	654	605	DOI: 10.15468/dl.etj38x	Genbank
Bucconidae	Malacoptila	fusca	Malacoptila fusca	MK060135	USNM 625404 (B-11897)	Guyana	0	0	45.4	231	130	25.258	9.528	85.89	47.01	31.19	19.76	11.092	25	25.603	25.82	24.572	2497	326.5	123	25.37	904	410	565.5	751.5	DOI: 10.15468/dl.wfxr32	Genbank
Capitonidae	Capito	auratus	Capito auratus	SRR7126544	KU 18855	Peru	0	0	57.37	330	143	25.39	10.204	85.2	45.37	31.52	19.41	12.02	25.54	25.32	26.19	24.46	2234	281	90	31.2	814	299	548	517	DOI: 10.15468/dl.nd52fb	de novo assembled/mapped from SRA
Capitonidae	Capito	niger	Capito niger	MK060126	USNM B-09534	Guyana	0	0	19.8	130	52	26.43	8.225	78.19	57.53	31.97	21.7	10.428	26.25	27.04	27.21	25.76	2186	329.5	74	42.32	887	283	285.5	500	DOI: 10.15468/dl.pux8dr	Genbank
Capitonidae	Eubucco	bourcierii	Eubucco bourcierii	MN356176	USNM 542831	Panama	0	0	37	290	161	20.47	9.42	86.9	34.71	25.87	15.238	10.936	20.33	20.498	20.966	19.939	2334	329.5	71.5	34.76	901.5	273.5	553.5	595	DOI: 10.15468/dl.rn75bz	Genbank and de novo assembled/mapped from SRA	ND6 : SRR9994358
Galbulidae	Brachygalba	albogularis	Brachygalba albogularis	MK060123	FMNH 395542	Brazil	0	0	17.43	12	5	25.75	10.902	80.99	50.84	31.82	19	12.96	25.88	25.02	26.24	25.02	1854	246	51	40.91	694	203	632	203	DOI: 10.15468/dl.hkw3tp	Genbank
Galbulidae	Galbula	albirostris	Galbula albirostris	MK060130	USNM B-05091	Guyana	0	0	22.1	328	156	26.06	9.127	82.48	48.43	31.63	20.66	10.94	25.87	26.35	26.67	25.42	2538	336	94	34.89	929	342	442	740	DOI: 10.15468/dl.8xpx4x	Genbank
Galbulidae	Galbula	cyanescens	Galbula cyanescens	SRR7126548	KU 24566	Peru	0	0	25.3	179	74	24.87	11.327	84.71	46.24	31.22	17.54	13.25	25.12	23.675	25.34	23.648	1810	237	80	42.98	656	259.5	545.5	273	DOI: 10.15468/dl.hpf46v	de novo assembled/mapped from SRA
Galbulidae	Galbula	dea	Galbula dea	MN356220	USNM 625763	Guyana	0	0	27.4	203	104	26.43	8.699	79.07	55.38	32.05	21.488	10.92	26.15	26.85	27.16	25.79	2247	336	71	48.85	908	268	297	579	DOI: 10.15468/dl.h5zdza	Genbank	1 bp deletion nd6
Indicatoridae	Indicator	conirostris	Indicator conirostris	This study	MNHN ZO 1960-3512	Guinea	0	0	31.8	98	31	22.494	10.338	84.59	39.97	28.34	16.084	12.008	22.191	22.395	22.803	21.959	1528	195	41	45.41	563	167	412	307	DOI: 10.15468/dl.kzzcd2	Mt-DNA Bait capture
Indicatoridae	Indicator	exilis	Indicator exilis	This study	MNHN Uncat. 03-01	Cameroon	0	0	17.9	320	77	21.19	10.23	83.7	39.12	27.33	15.36	11.94	21.18	20.63	21.58	20.47	1518	200	30	45.47	558	150	394	256	DOI: 10.15468/dl.323r2w	Sanger
Indicatoridae	Indicator	indicator	Indicator indicator	This study	MNHN Uncat JF3223	South Africa	0	0	50.4	364	219	21.96	11.799	66.56	153.22	30.74	12.964	16.752	23.071	20.085	24.08	19.891	927.5	179	6	80.19	434	30	252	43	DOI: 10.15468/dl.gu6bep	Sanger
Indicatoridae	Indicator	maculatus	Indicator maculatus	MN356234	USNM 630811	Gabon	0	0	46.8	163	50	24.22	9.75	79.93	67.11	30.42	18.08	11.488	24.07	23.13	25	22.85	1631	236	25	55.3	656	115	451	147	DOI: 10.15468/dl.gprjpm	Genbank
Indicatoridae	Indicator	minor	Indicator minor	This study	MNHN Uncat. JF5018	Mozambique	0	0	28.2	394	216	20.743	11.396	64.7	167.48	29.24	12.108	16.55	22.171	18.761	22.8767	18.458	938	165	7	77.48	405	32	261	52	DOI: 10.15468/dl.475v5h	Sanger and Amplicon Pool Sequencing
Indicatoridae	Indicator	variegatus	Indicator variegatus	This study		Mozambique	0	0	48.8	217	110	20.492	10.735	67.01	146.05	28.19	12.4	15.37	21.628	18.963	21.997	18.448	1013	179	14	69.43	446	60	299	91	DOI: 10.15468/dl.cp56vj	Sanger
Indicatoridae	Indicator	willcocksi	Indicator willcocksi	This study	MNHN ZO 1968-1004	Uganda	0	0	15.4	30	15	22.21	10.338	85.45	38.88	28.21	14.9	12.03	22.15	21.84	22.44	21.84	1313	194	27	45.41	523	119	279	209	DOI: 10.15468/dl.73f4qh	Mt-DNA Bait capture
Indicatoridae	Indicator	xanthonotus	Indicator xanthonotus	MH737741		China	1	1	30.38	11	3	15.01	9.843	45.70	429.9	22.76	2.06	21.54	19.30	9.1253	19.30	9.1253	1944	408	9	93.81	1144	49	1144	49	DOI: 10.15468/dl.h8m62f	Genbank
Indicatoridae	Melignomon	zenkeri	Melignomon zenkeri	This study	MNHN Uncat JF1625	Cameroon	0	0	23.6	26	13	21.6	10.069	84.98	32.4	2.36	15.53	11.97	21.57	21.22	21.83	21.22	1530	202	23	50.8	577	99	295	104	DOI: 10.15468/dl.h8m62f	Sanger
Indicatoridae	Prodotiscus	zambesiae	Prodotiscus zambesiae	MK060143	FMNH 440484	Malawi	0	0	10.2	14	8	19.33	11.319	63.73	160.43	27.94	8.048	17.94	20.86	16.47	21.28	16.06	1214	228	2.5	82.71	578.5	14	331.5	26	DOI: 10.15468/dl.uz8yfd	Genbank	Wrong annotation for Nt174
Lybiidae	Buccanodon	duchaillui	Buccanodon duchaillui	SRR29704669			0	0	41.8	173	40	22.27	10.014	83.66	46.19	28.18	16.31	11.208	22.16	22.11	23.02	21.53	1537	200.5	39	46.77	567	190.5	398	353.5	DOI: 10.15468/dl.uet9zv	Genbank and de novo assembled/mapped from SRA
Lybiidae	Gymnobucco	bonapartei	Gymnobucco bonapartei	This study	MHNG 1977.046	Gabon	0	0	62.95	425	99	22.24	10.287	84.98	39.2	28.16	16.152	12.01	22.162	22.168	22.601	21.837	1512	190	43	39.54	537	186	381	323	DOI: 10.15468/dl.z3jb7a	Sanger
Lybiidae	Lybius	vieilloti	Lybius vieilloti	SRR7126550	KU 15540	Ghana	0	0	36	90	40	27.45	13.706	61.08	207.79	38.48	16.11	21.55	26.53	26.33	30.41	24.8	721	191.5	0	119.99	476.5	1	121	4	DOI: 10.15468/dl.ratgs2	de novo assembled/mapped from SRA	ND6 assembled with SRR71265550
Lybiidae	Pogoniulus	bilineatus	Pogoniulus bilineatus	MK060142	FMNH 384830	Uganda	0	0	13.1	869	278	21.3	10.368	76.28	78.69	28.22	13.448	13.234	22.162	20.214	22.382	19.675	1272	209	22	58.69	521	94	361	148	DOI: 10.15468/dl.b2ysx7	Genbank	Wrong annotation for Nt174
Lybiidae	Pogoniulus	chrysoconus	Pogoniulus chrysoconus	This study	MNHN ZO 2014-042	Guinea	0	0	10.8	267	133	22.78	12.701	61.22	205.31	31.43	12.924	19.84	23.38	21.03	24.67	20.23	1029	203	1	93.39	526	8	248	21	DOI: 10.15468/dl.qxfxyd	Sanger
Lybiidae	Pogoniulus	pusillus	Pogoniulus pusillus	CM026823		Eswatini	1	1	9.6	45	25	19.46	10.513	55.9	272	27.45	9.292	18.45	22.73	16.35	22.73	16.03	992	135	24	48.37	383.5	100	379	100	DOI: 10.15468/dl.5kjbgy	Genbank
Lybiidae	Pogoniulus	scolopaceus	Pogoniulus scolopaceus	This study	MHNG 1983.005	Ivory Coast	0	0	14.1	443	127	23.16	10.1	82.45	52.64	29.09	17.224	11.79	23.03	23.03	23.78	22.52	1512	212.5	34	47.78	557.5	173.5	412	335	DOI: 10.15468/dl.83ec9k	Sanger
Lybiidae	Pogoniulus	simplex	Pogoniulus simplex	This study		Mozambique	0	0	8.8	3	3	24.97	7.794	67.33	123.9	31.15	19.58	11.58	25.04	26.18	26.43	23.38	967	229	15	68.21	441	90	191	185	DOI: 10.15468/dl.fdfcgj	Sanger
Lybiidae	Pogonornis	dubius	Pogonornis dubius	This study	MNHN ZO 1962-3604	Mali	0	0	90.99	59	38	27.26	12.29	61.17	179.59	37.28	16.49	19.64	26.18	26.39	30.15	25.07	996	243	0	115.32	633	1	140.5	4.5	DOI: 10.15468/dl.scb6mg	Mt-DNA Bait capture
Lybiidae	Trachylaemus	purpuratus	Trachylaemus purpuratus	This study	MNHN ZO 2005-702	Central African Republic	0	0	76.1	232	87	22.448	10.272	82.01	59.27	28.85	16.564	12.276	22.427	22.516	23.459	21.822	1537	213	35	43.62	545	162	389	348	DOI: 10.15468/dl.kjvhas	Mt-DNA Bait capture
Lybiidae	Trachyphonus	vaillantii	Trachyphonus vaillantii	This study	MNHN ZO 2013-294	South Africa	0	0	69.4	255	109	21.31	13.38	58.63	313.8	31.07	8.208	22.19	24.21	16.711	24.83	16.711	695	136	3	84.1	376	17	290	18	DOI: 10.15468/dl.x2599p	Sanger and Amplicon Pool Sequencing
Lybiidae	Tricholaema	leucomelas	Tricholaema leucomelas	MN356262	USNM 642560	Namibia	1	1	32.2	253	136	19.27	15.285	57.17	398.8	30.99	5.134	26.61	23	14.368	23.47	13.968	455.5	90	3	80.81	240.5	12	206	13.5	DOI: 10.15468/dl.ekx2xv	Genbank and de novo assembled/mapped from SRA	ND6 assembled with SRR9946736
Megalaimidae	Caloramphus	hayii	Caloramphus hayii	This study	MNHN ZO 1956-742	Malaysia ?	0	0	42.6	13	4	26.89	8.395	87.79	35.84	31.86	22.22	9.64	26.74	26.53	27.39	26.39	2084	230	92	25.18	671	342	505	490	DOI: 10.15468/dl.6d2zv8	Whole-Genome Sequencing
Megalaimidae	Psilopogon	asiaticus	Psilopogon asiaticus	This study	MNHN Uncat JF417	Laos	0	0	90.5	266	92	21.12	10.131	47.9	386.53	30.202	8.92	21.56	24.287	16.684	24.943	15.96	1822	402.5	7	90.39	1041.5	40	893	47	DOI: 10.15468/dl.hwatc3	Sanger
Megalaimidae	Psilopogon	australis	Psilopogon australis	This study	MNHN ZO 1936-35	Indonesia	0	0	33.3	6	3	22.78	7.862	80.62	41.47	27.38	18.23	9.752	22.52	22.75	23.12	22.30	3209	345	77	54.44	982	266	770	767	DOI: 10.15468/dl.v6rkb4	Whole-Genome Sequencing
Megalaimidae	Psilopogon	chrysopogon	Psilopogon chrysopogon	This study	MNHN ZO 1960-765	Uncertain (Borneo)	0	0	151	115	45	26.29	8.026	88.21	38.54	31.20	21.516	9.064	25.93	26.22	26.91	25.82	2437	286	129	21.484	803	458	618	623	DOI: 10.15468/dl.y2rrzc	Whole-Genome Sequencing
Megalaimidae	Psilopogon	faber	Psilopogon faber	This study	MNHN ZO 1930-45	Chine	1	1	87.69	2	1	19.32	6.766	43.83	320.5	25.99	10.55	15.44	22.17	14.89	22.63	14.89	1771	308	22	75.4	861	78	770	78	DOI: 10.15468/dl.t5up35	Whole-Genome Sequencing
Megalaimidae	Psilopogon	faiostrictus	Psilopogon faiostrictus	This study	MNHN ZO 1974-958	Vietnam	0	0	95.95	97	36	25.21	8.042	54.71	254.56	32.54	16.96	16.68	26.57	22.66	27.75	21.64	1582	318.5	8	83.54	817.5	53	448	73	DOI: 10.15468/dl.ct69j5	Whole-Genome Sequencing
Megalaimidae	Psilopogon	franklinii	Psilopogon franklinii	This study	MNHN Uncat 16-1G	China	0	0	63.5	178	51	18.5	9.318	47.78	370	26.64	7.372	19.82	22.03	14.341	22.21	14.107	2295	461	7	90.75	1202	40	1055	49	DOI: 10.15468/dl.hkwj4w	Sanger
Megalaimidae	Psilopogon	haemacephalus	Psilopogon haemacephalus	MN356190	USNM 607367	Philippines	0	0	44.55	466	213	25.97	9.003	63.37	128.7	32.84	18.136	12.804	26.70	24.97	27.97	23.66	1993	341	18	75.04	911	84	456	177	DOI: 10.15468/dl.x9ja6a	Genbank
Megalaimidae	Psilopogon	henricii	Psilopogon henricii	This study	MHNG 1980.006	Malaysia	0	0	74.1	26	18	26.55	8.243	87.98	35.67	31.23	21.772	9.428	26.18	26.4	27.07	26.01	2246	285.5	124	25.32	788.5	404	557.5	619.5	DOI: 10.15468/dl.7uj3wv	Sanger and Amplicon Pool Sequencing
Megalaimidae	Psilopogon	lineatus	Psilopogon lineatus	This study	MNHN Uncat. CSP112	Cambodia	0	0	148.96	147	68	25.54	9.76	52.47	262.4	33.34	13.622	19	27.07	22.04	28.08	21.49	1614	306	6	84.64	825	35	400.5	53	DOI: 10.15468/dl.4325ck	Sanger
Megalaimidae	Psilopogon	virens	Psilopogon virens	MK060136	LSUMZ B-20788	Captive	0	0	202	208	79	19.377	9.739	45.70	422.5	28.86	6.26	21.75	22.935	13.66	23.572	12.709	1789	408	8	92.43	1064	45	865	51	DOI: 10.15468/dl.h6y7y7	Genbank
Picidae	Blythipicus	pyrrhotis	Blythipicus pyrrhotis annamensis	This study	MNHN ZO 1928-320	Vietnam	0	0	132	8	5	17.57	9.255	64	111.3	24.41	9.46	14.46	18.06	16.02	18.68	16.02	1830	272	12	66.83	801	66	560	67	DOI: 10.15468/dl.aqwh3z	Mt-DNA Bait capture
Picidae	Blythipicus	pyrrhotis	Blythipicus pyrrhotis pyrrhotis	This study	MNHN Uncat. M37	China	0	0	132	109	57	20.45	8.805	47.34	361.1	28.33	9.016	19.35	22.98	15.5467	23.31	15.412	2029	416	8	91.26	1078	42.5	939	51	DOI: 10.15468/dl.aqwh3z	Sanger and Amplicon Pool Sequencing
Picidae	Blythipicus	rubiginosus	Blythipicus rubiginosus	This study	MHNG 1980.042	Malaysia	0	0	81.91	91	55	25.25	7.724	87.5	38.56	29.93	21.088	8.708	25.06	25.04	25.83	24.66	2309	273	136	19.225	770	458	612	635	DOI: 10.15468/dl.vh5fw4	Sanger and Amplicon Pool Sequencing
Picidae	Campephilus	gayaquilensis	Campephilus gayaquilensis	This study	MNHN ZO 1970-716	Ecuador	0	0	242.22	40	31	23.48	8.96	80.26	66.6	29.54	17.55	11.816	24.79	22.35	24.95	22.28	1096	264	13	98.67	705	45	554	61	DOI: 10.15468/dl.6uxqqp	Mt-DNA Bait capture
Picidae	Campephilus	guatemalensis	Campephilus guatemalensis	KT443920	MHNG 1934.028	Costa Rica	0	0	242	853	518	24.91	12.375	66.66	191.32	33.62	14.66	18.382	26.67	23.88	27.47	21.803	1267	268	8	94.23	718	35.5	463	83	DOI: 10.15468/dl.xmcrgz	Sanger and Amplicon Pool Sequencing
Picidae	Campephilus	imperialis	Campephilus imperialis	KU158198	NHMO-BI-62037	Mexico	1	1	273.28	143	49	14.13	17.24	60.75	415.2	29.75	-1.588	30.64	19.11	12.413	20.20	8.1	630	152	6	96.76	366	25	309	68	DOI: 10.15468/dl.acwjyg	Genbank	Wrong annotation for Nt174
Picidae	Campephilus	leucopogon	Campephilus leucopogon	This study	USNM 609524	Argentina	1	1	249	97	49	21.02	12.49	52.52	413.5	32.75	9.476	23.18	24.81	15.747	26.17	15.747	861	149	11	65.1	383	48	345	72	DOI: 10.15468/dl.289mk6	Sanger and Amplicon Pool Sequencing
Picidae	Campephilus	magellanicus	Campephilus magellanicus	This study	MNHN ZO 1964-828	Argentina	1	1	324	89	46	8.96	10.764	50.59	360.1	21.71	-0.792	20.82	5.572	13.999	14.206	3.819	1131	192	32	56.31	506	114	127	494	DOI: 10.15468/dl.4qcjbj	Mt-DNA Bait capture
Picidae	Campephilus	melanoleucos	Campephilus melanoleucos	This study	NRM 966649	Paraguay	0	0	256	403	254	25.474	9.815	80.6	55.51	31.6	19.58	11.784	25.659	25.319	26.459	24.576	1966	284	52	45.91	753	206	430	492	DOI: 10.15468/dl.t9qpec	Sanger and Amplicon Pool Sequencing
Picidae	Campephilus	principalis	Campephilus principalis	SRR12612918	AMNH 755569	USA	1	1	516	184	107	21.57	11.783	47.92	485.1	32.89	8.22	24.62	27.118	18.13	27.16	15.324	1326	200	53	48.3	550	193	544	220.5	DOI: 10.15468/dl.guepmt	de novo assembled/mapped from SRA
Picidae	Campephilus	rubricollis	Campephilus rubricollis	This study	AMNH DOT-3870	Venezuela	0	0	210.71	258	157	25.75	9.769	79.84	57.02	31.76	19.88	11.574	25.88	25.78	26.53	25.06	2138	329	68	50.1	893.5	251	478.5	428	DOI: 10.15468/dl.xw9r4r	Sanger and Amplicon Pool Sequencing
Picidae	Campethera	abingoni	Campethera abingoni	This study	MNHN ZO 2016-698	Mozambique	0	0	67.52	258	156	22.133	11.355	62.35	224.7	31.446	11.392	18.3	24.198	19.186	25.078	19.128	959.5	181	5	86.71	465	22	269.5	29	DOI: 10.15468/dl.y4rscu	Sanger and Amplicon Pool Sequencing
Picidae	Campethera	maculosa permista	Campethera maculosa permista	This study	MNHN ZO 1952-95	Cameroon	0	0	50.625	267	129	23.6	10.002	71.25	104.5	30.48	17.036	12.83	23.71	23	24.65	22.28	1330	219	18	67.34	544	79	344	116	DOI: 10.15468/dl.wugnzm	Mt-DNA Bait capture
Picidae	Campethera	notata	Campethera notata	This study	MNHN ZO 1981-18	South Africa	1	1	62	21	12	17.51	9.682	56.94	279	26.04	8.184	17.67	18.73	15.48	20.99	14.28	690	84	31.5	30.9	223	117	191	97	DOI: 10.15468/dl.tm4zfc	Sanger and Amplicon Pool Sequencing
Picidae	Campethera	nubica	Campethera nubica	This study	MNHN ZO 1968-991	Tanzania	0	0	59.7	231	131	22.747	11.239	74.21	102.9	30.18	15.072	15.192	22.881	22.099	23.518	21.637	917	171	11	79.26	405	53	264	95	DOI: 10.15468/dl.8m7mcg	Mt-DNA Bait capture
Picidae	Campethera	scriptoricauda	Campethera scriptoricauda	This study	UWBM 104468	Malawi	0	0	57.5	16	7	24.933	10.412	67.16	148.33	31.57	15.404	14.90	25.853	23.108	26.5751	21.997	1062	226	14.5	83.73	572	57.5	361.5	60	DOI: 10.15468/dl.fmj848	Sanger and Amplicon Pool Sequencing
Picidae	Celeus	flavescens	Celeus flavescens	This study	MNHN ZO 1971-352	Brazil	0	0	139	127	61	22.51	10.589	62.44	223.1	30.38	12.52	16.68	24.42	19.79	24.96	19.63	1361	215	34	58.34	586	129	488	130	DOI: 10.15468/dl.79nx4c	Mt-DNA Bait capture
Picidae	Celeus	lugubris	Celeus lugubris	This study	NRM 947231	Paraguay	0	0	137	68	39	24.17	11.59	60.35	269.3	33.14	13.88	19.23	26.93	21.09	27.26	20.68	1269	174	35	51.19	481	121	437	142	DOI: 10.15468/dl.un8ary	Sanger and Amplicon Pool Sequencing
Picidae	Celeus	ochraceus	Celeus ochraceus	This study	ZMUC 114458	Brazil	0	0	139	22	11	24.6	9.087	73.14	87.8	31.75	18.33	13.5	24.95	25.49	25.79	23.29	1207	268	23	69.88	658	86	200	460	DOI: 10.15468/dl.xj585j	Sanger and Amplicon Pool Sequencing
Picidae	Celeus	torquatus	Celeus torquatus	This study	MNHN ZO 1952-752	Peru	0	0	134	57	37	26.22	8.952	78.98	58.3	32.10	20.9	10.972	26.2	26.49	26.73	25.58	2136	316	60	50.09	877	219	365	487	DOI: 10.15468/dl.wa98nz	Mt-DNA Bait capture
Picidae	Chloropicus	namaquus	Chloropicus namaquus	This study	MNHN ZO 2013-272	South Africa	0	0	81.54	203	127	21.903	12.06	64.51	179.8	30.92	11.756	17.78	23.956	18.83	24.34	18.617	841	163	4	87.67	397	19	248	22	DOI: 10.15468/dl.2g79zc	Sanger and Amplicon Pool Sequencing
Picidae	Chloropicus	pyrrhogaster	Chloropicus pyrrhogaster	This study	FMNH 396512	Ghana	0	0	68.5	28	13	26.06	9.037	71.08	107.49	32.84	20.22	12.848	26.22	26.24	27.4	24.74	1325	211	19	61.67	524	107	316	331	DOI: 10.15468/dl.yc4dwj	Sanger and Amplicon Pool Sequencing
Picidae	Chrysocolaptes	erythrocephalus	Chrysocolaptes erythrocephalus	This study	MNHN ZO 1883-964	Philippines	0	0	111	12	7	27.32	7.182	78.09	57.85	32.31	22.83	9.275	26.99	27.14	28.14	26.75	1644	260	18	61.43	697	77	299	172	DOI: 10.15468/dl.ndav7a	Mt-DNA Bait capture
Picidae	Chrysocolaptes	festivus	Chrysocolaptes festivus	This study	MNHN ZO 1942-453	Uncertain (India or Sri Lanka)	0	0	213	11	8	25.26	12.061	42.55	471.07	38.35	9.894	27.538	26.37	23.64	29.70	18.32	1423	381.5	4	135.64	989.5	35	189	37	DOI: 10.15468/dl.hcsqcq	Mt-DNA Bait capture
Picidae	Chrysocolaptes	guttacristatus	Chrysocolaptes guttacristatus	This study	MNHN Uncat 4-2D	Thailand	0	0	173.9	143	88	24.57	9.351	48.7	290.58	32.72	12.36	19.306	26.65	20.38	27.79	19.25	1798	359.5	6	87.36	980	36.5	543	51.5	DOI: 10.15468/dl.pw63ee	Sanger and Amplicon Pool Sequencing
Picidae	Chrysocolaptes	haematribon	Chrysocolaptes haematribon	SRR7126542	KU 25777	Philippines	0	0	125.32	48	25	26.06	7.512	63.98	111.75	32.02	19.4	12.02	25.62	24.97	27.61	23.49	2562	404	53	61.01	1106	183	524	357	DOI: 10.15468/dl.3q39yd	de novo assembled/mapped from SRA
Picidae	Chrysocolaptes	validus	Chrysocolaptes validus	This study	MNHN ZO 1991-787	Malaysia	0	0	149	72	46	26.37	8.138	88.11	38.75	31.24	21.706	9.25	25.89	26.22	26.95	25.88	2936	316	152	22.192	881	539.5	709	733	DOI: 10.15468/dl.b2u52w	Mt-DNA Bait capture
Picidae	Chrysophlegma	flavinucha flavinucha	Chrysophlegma flavinucha flavinucha	This study	USNM 620313	Myanmar	0	0	176.83	159	80	22.24	9.76	47.96	306.05	30.98	10.504	20.17	24.52	17.809	25.36	17.509	1809	345	6	87.29	950.5	36.5	776.5	47	DOI: 10.15468/dl.c5zmb5	Sanger and Amplicon Pool Sequencing
Picidae	Chrysophlegma	flavinucha pierrei	Chrysophlegma flavinucha pierrei	This study	MNHN ZO 1929-906	Vietnam	0	0	176.83	25	14	26.63	8.09	62.92	123.84	33.51	19.25	12.77	26.85	25.08	28.27	24.76	1542	280	7	78.52	724.5	35.5	305	93.5	DOI: 10.15468/dl.c5zmb5	Mt-DNA Bait capture
Picidae	Chrysophlegma	miniaceum	Chrysophlegma miniaceum	This study	UWBM 83596	Singapore	0	0	97.29	121	64	26.75	8.052	86.58	44.34	31.64	22.194	9.218	26.30	26.79	27.33	26.09	2848	354	144	26.606	1043.5	479	640	782	DOI: 10.15468/dl.xacqye	Sanger and Amplicon Pool Sequencing
Picidae	Colaptes	auratus	Colaptes auratus	This study	MNHN ZO 2018-709	Canada	1	1	131.46	14689	7142	10.176	12.532	38.33	849.03	28.92	-7.132	35.96	15.8	3.581	20.701	0.1647	709	100	16	50.23	275	57	202	142	DOI: 10.15468/dl.7br6ay	Sanger and Amplicon Pool Sequencing
Picidae	Colaptes	campestris	Colaptes campestris	This study	MNHN ZO 1960-308	Bolivia	0	0	158	349	182	20.795	11.398	54.98	343.64	31	10.458	19.63	23.4603	17.214	24.12	16.39633	1353	177	38.5	43.433	486.5	135.5	411	142	DOI: 10.15468/dl.hcyds7	Mt-DNA Bait capture
Picidae	Colaptes	chrysoides	Colaptes chrysoides	SRR7126541	KU 30078	USA	1	1	111	1029	360	21.655	15.68	53.21	545	36.8	5.874	30.67	28.124	22.468	29.06	13.467	266.5	56	1	76.59	143	8	116	63	DOI: 10.15468/dl.b8dgkw	de novo assembled/mapped from SRA
Picidae	Colaptes	melanochloros	Colaptes melanochloros	This study	NRM Per 259	Paraguay	0	0	127.27	472	190	21.01	11.561	56.06	353.23	31.22	10.396	21.032	23.533	17.658	25.05	16.471	1380	169.5	40.5	41.128	467	153	399	169	DOI: 10.15468/dl.3gk2vn	Sanger and Amplicon Pool Sequencing
Picidae	Colaptes	mexicanoides	Colaptes mexicanoides	This study	MVZ Uncat. JF3304	Guatemala	0	0	131.46	324	135	18.41	12.057	71.09	134.72	26.01	10.292	16.94	19.14	17.37	19.7	16.617	1353	273	10	87.75	665	35	483	44	DOI: 10.15468/dl.7br6ay	Sanger and Amplicon Pool Sequencing
Picidae	Dendrocopos	analis	Dendrocopos analis	This study	MNHN ZO 2023-169	Cambodia	0	0	35.8	44	18	26.38	8.181	72.73	74.32	32.31	20.54	11.374	26.75	25.23	27.62	24.74	1958	360	16	73.56	907	77.5	524.5	150.5	DOI: 10.15468/dl.xj86na	Sanger
Picidae	Dendrocopos	darjellensis	Dendrocopos darjellensis	MK335535	AHNU:K0328	China	1	1	70.66	54	23	13.28	9.701	45.03	435.3	24.76	2.632	21.36	19.89	9.1887	19.89	7.8513	1870	390	8	88.29	1055	48	1052	48.5	DOI: 10.15468/dl.9s376n	Genbank	Wrong annotation for Nt174
Picidae	Dendrocopos	leucotos leucotos	Dendrocopos leucotos leucotos	This study	ZMUC 141307	Norway	1	1	116.8	578	362	5.107	8.35	24.67	949.7	23.1	-10.6	33.97	16.337	-2.367	16.79	-6.221	651	87	30	33.178	238	100	233	116	DOI: 10.15468/dl.s5h9s8	Sanger and Amplicon Pool Sequencing
Picidae	Dendrocopos	leucotos lilfordi	Dendrocopos leucotos lilfordi	This study	NHM 1035430	France	1	1	116.8	32	20	9.855	9.248	33.06	682.5	24.92	-3.644	27.44	4.884	14.696	18.88	1.139	1029.5	121.5	51	23.08	332.5	168.5	216	295.5	DOI: 10.15468/dl.s5h9s8	Mt-DNA Bait capture
Picidae	Dendrocopos	major japonicus	Dendrocopos major japonicus	KT350609	Institute of Ornithology, Kyungpook,National University, Daegu, Republic of Korea	South Korea	1	1	71.8	298	208	11.33	10.159	28.55	968.4	28.48	-7.696	35.9	22.841	-1.129	23.04	-1.14	1276	274	29	79	691	102	669	102	DOI: 10.15468/dl.rqemss	Genbank	Wrong annotation for Nt174
Picidae	Dendrocopos	major pinetorum	Dendrocopos major pinetorum	This study	MNHN ZO 2017-162	France	1	1	74.94	3094	1684	6.27	7.836	26.84	759.7	21.84	-6.362	28.86	13.518	1.458	15.905	-2.504	640	80	32	29.206	220	105	205	129	DOI: 10.15468/dl.rqemss	Sanger and Amplicon Pool Sequencing
Picidae	Dendrocopos	noguchii	Dendrocopos noguchii	LC541474	YIO 1996-0127	Japan	1	0	200	1	1	22.64	4.232	25.5	456.7	30.9	14.3	16.6	23.7	17.1	28.14	17.05	2069	239	109	25.55	671	357	574	412	DOI: 10.15468/dl.8hhypu	Genbank	No insertion in ND3 ?
Picidae	Dendrocopos	syriacus	Dendrocopos syriacus	This study	MNHN Uncat 36-05	Iran	1	1	76.7	108	60	14.189	10.287	33.88	772.1	30.61	-1.474	30.55	12.467	23.351	24.21	3.847	545.5	77	6	51.16	208.5	26	42.5	146.5	DOI: 10.15468/dl.ku64yw	Sanger
Picidae	Dendrocoptes	auriceps	Dendrocoptes auriceps	This study	AMNH DOT-5534	Nepal	1	1	39.92	66	34	16.894	10.453	38.68	558	28.882	2.812	25.94	21.066	11.187	22.733	9.334	1585	414	12	106.02	982.5	106.5	682	151.5	DOI: 10.15468/dl.uctb8p	Sanger and Amplicon Pool Sequencing
Picidae	Dendrocoptes	medius	Dendrocoptes medius	This study	MNHN ZO 2015-006	France	1	1	59	411	195	9.594	8.473	31.06	725.3	24.78	-3.118	28.14	15.057	3.168	18.45	0.506	651.5	84	32	25.957	226	111	194	149	DOI: 10.15468/dl.ajjw8c	Sanger and Amplicon Pool Sequencing
Picidae	Dendropicos	fuscescens	Dendropicos fuscescens fuscescens	This study	MNHN ZO 2013-279	South Africa	0	0	26	864	444	20.88	11.639	66.41	166.54	29.92	11.764	17.075	22.667	18.897	23.294	18.495	984	179	7	80.35	461.5	32	281	45	DOI: 10.15468/dl.nbevzf	Sanger and Amplicon Pool Sequencing
Picidae	Dendropicos	fuscescens	Dendropicos fuscescens hartlaubii	This study	MNHN ZO 2011-243	Mozambique	0	0	26	6	6	19.63	11.005	62.54	200.8	28.22	10.192	17.87	21.09	16.606	22.01	16.295	1108	228.5	10.50	98.48	625	36.5	330.5	45	NA	Sanger and Amplicon Pool Sequencing
Picidae	Dendropicos	gabonensis	Dendropicos gabonensis	This study	MNHN Uncat JF1513	Cameroon	0	0	26	59	27	23.19	9.96	85.45	32.51	28.9	17.56	11.364	23.04	22.77	23.49	22.77	1512	192	41	50.62	550	158	427	299	DOI: 10.15468/dl.jsc73h	Sanger and Amplicon Pool Sequencing
Picidae	Dendropicos	obsoletus	Dendropicos obsoletus	SRR7126557	KU 20039	Sierra Leone	0	0	21.4	37	27	24.704	12.079	72.92	121.33	32.56	15.612	16.2	23.482	24.763	25.813	22.964	1025	177	15	80.18	479	54	145	364	DOI: 10.15468/dl.75n3g6	de novo assembled/mapped from SRA
Picidae	Dendropicos	stierlingi	Dendropicos stierlingi	This study	UWBM 104501	Malawi	0	0	28	3	3	21.58	9.361	57.08	215.5	29.3	12.9	16.4	23.12	18.53	23.61	18.53	1249	281	1	107.71	799	6	336	7	DOI: 10.15468/dl.xe4p4h	Sanger and Amplicon Pool Sequencing
Picidae	Dinopium	benghalense	Dinopium benghalense	This study	ZMUC 139618	India	0	0	100	142	73	25.81	10.72	43.9	394.7	36.37	11.536	23.512	27.48	24.59	29.94	19.96	1465	355	4	119.22	945	34	302	42	DOI: 10.15468/dl.mmxh4d	Sanger
Picidae	Dinopium	javanense	Dinopium javanense	This study	MNHN ZO 2005-883	Cambodia	0	0	72.76	156	76	26.42	8.53	64.11	113.61	32.57	19.034	12.632	26.62	25.19	27.73	24.75	2070	350.5	19	77.13	934.5	89.5	470.5	190	DOI: 10.15468/dl.46xgn4	Mt-DNA Bait capture
Picidae	Dryobates	minor	Dryobates minor	This study	MNHN ZO 2017-176	France	1	1	19.8	836	507	5.504	7.998	25.42	821.5	22.6	-8.592	30.59	13.796	-0.5207	16.6	-4.509	646	80	31	30.389	221	102.5	208.5	125	DOI: 10.15468/dl.drnrv4	Sanger and Amplicon Pool Sequencing
Picidae	Dryobates	nuttallii	Dryobates nuttallii	This study	NRM 2001-6330	Canada	1	1	37.39	1091	627	15.684	14.486	52.83	502.3	31.38	3.164	28.35	10.083	21.446	22.245	9.286	456	96	1	90.8	256	8	14	248	DOI: 10.15468/dl.x6k4cz	Sanger and Amplicon Pool Sequencing
Picidae	Dryobates	pubescens	Dryobates pubescens	MN356145	LSUMZ B-21955	USA	1	1	25.55	7108	3818	98.37	11.618	32.44	901	28.26	-8.016	36.46	15.284	1.125	20.389	-1.2973	911.5	107	35	33.608	303	130	247	190.5	DOI: 10.15468/dl.db9cgj	Genbank
Picidae	Dryobates	scalaris	Dryobates scalaris	SRR7126553	KU 30061	USA	1	1	31.59	4611	2071	20.354	15.132	54.69	484.92	34.18	5.748	27.608	24.182	19.3713	26.34	14.119	502	101	5	78.51	246	23	196	51	DOI: 10.15468/dl.4zxksa	de novo assembled/mapped from SRA
Picidae	Dryocopus	javensis	Dryocopus javensis	This study	MNHN ZO 1931-191	Vietnam	0	0	271.4	168	116	26.13	8.173	72.08	83.04	31.71	20.536	11	25.96	25.525	27.29	24.758	2214	349	61	50.175	965.5	207	510.5	358	DOI: 10.15468/dl.y9jcdv	Mt-DNA Bait capture
Picidae	Dryocopus	lineatus	Dryocopus lineatus	This study	NRM 967106	Paraguay	0	0	183.19	1641	937	25.02	11.291	69.78	142.58	32.7	16	16.5	26.22	23.94	27.02	22.51	1452	273.5	17	75.99	725.5	71	424	117	DOI: 10.15468/dl.3gpaam	Sanger and Amplicon Pool Sequencing
Picidae	Dryocopus	martius	Dryocopus martius	This study	NRM 2001-6156	Sweden	1	1	321	746	488	4.996	8.05	25.51	818.6	21.38	-9.014	30.23	13.656	-1.1103	15.387	-4.647	649.5	81	32	29.089	223	106	214	129.5	DOI: 10.15468/dl.3d4g63	Sanger and Amplicon Pool Sequencing
Picidae	Dryocopus	pileatus	Dryocopus pileatus	DQ780879		USA	1	1	287.25	1819	1284	9.029	11.56	33	870.2	26.72	-6.964	35.82	15.755	4.128	18.687	-1.3253	1046	116	45	31.792	325	162	262	227	DOI: 10.15468/dl.n2gqfm	Genbank
Picidae	Dryocopus	schulzii	Dryocopus schulzii	This study	MNHN ZO 1904-1408	Argentina	1	1	200	15	8	20.244	13.81	50.49	490.7	32.6	5.21	27.15	25.003	13.595	25.947	13.595	691	114	8	60.42	337.5	41	306	52	DOI: 10.15468/dl.azkwu4	Mt-DNA Bait capture
Picidae	Gecinulus	grantia	Gecinulus grantia	This study	NRM 20026643	Vietnam	0	0	76.02	36	25	20.529	9.192	47.34	393.1	30.06	8.476	20.86	24.087	15.412	25.55	15.244	2078	429	10	87.99	1154	55	1008	59	DOI: 10.15468/dl.yxqzhk	Sanger
Picidae	Geocolaptes	olivaceus	Geocolaptes olivaceus	This study	UWBM 53192	South Africa	1	1	120	57	32	16.77	13.235	56.38	353.5	25.85	3.094	23.23	19.84	12.331	20.81	12.069	725	110	11	65.62	313	43.5	301	51	DOI: 10.15468/dl.btq6c7	Sanger and Amplicon Pool Sequencing
Picidae	Hemicircus	canente	Hemicircus canente	This study	MNHN Uncat. JF317	Cambodia	0	0	43.01	55	33	26.27	9.093	55.79	175.01	33.42	17.292	16.85	26.65	24.16	28.32	23.79	1620	322	6	81.61	797	18	278	39	DOI: 10.15468/dl.aea56j	Sanger and Amplicon Pool Sequencing
Picidae	Jynx	ruficollis pulchricollis	Jynx ruficollis pulchricollis	This study	MNHN ZO 1938-146	Cameroon	0	0	46.4	12	5	23.97	10.907	69.94	110.8	33.06	18.48	15.21	23.2	24.61	25.78	22.92	1648	301	14	69.91	733	68	256	733	DOI: 10.15468/dl.jkwjkd	Mt-DNA Bait capture
Picidae	Jynx	ruficollis ruficollis	Jynx ruficollis ruficollis	This study	MNHN ZO 1962-02	Kenya	0	0	46.4	108	75	18.41	11.426	73.49	121.33	27.43	10.108	15.56	20.388	17.047	20.798	16.753	1025	175	13	59.48	422	65	337	83	DOI: 10.15468/dl.ja66zk	Mt-DNA Bait capture
Picidae	Jynx	torquilla	Jynx torquilla	This study	MNHN ZO 2014-181	France	1	1	34.96	1042	652	8.631	8.094	29.28	695.66	22.9	-2.52	27.56	14.045	3.531	17.032	0.81	651	81	31	30.48	223	104	205	134	DOI: 10.15468/dl.jkwjkd	Sanger and Amplicon Pool Sequencing
Picidae	Leiopicus	mahrattensis	Leiopicus mahrattensis	This study	USNM 586568	Myanmar	0	0	34.3	65	37	25.233	11.625	42.46	458.4	38.556	11.688	26.972	27.271	23.211	29.963	16.62	1236	334	4	119.22	794	28	233	42	DOI: 10.15468/dl.rd5hfm	Sanger and Amplicon Pool Sequencing
Picidae	Leuconotopicus	villosus	Leuconotopicus villosus	SRR22963382	FMNH 477418	USA	1	1	62.65	8544	4372	8.759	12.197	38.57	753.42	26.56	-7.124	34.5	13.846	11.212	18.056	-0.666	836	108	19	50.093	304	71	220	168	DOI: 10.15468/dl.kgdwqe	de novo assembled/mapped from SRA
Picidae	Meiglyptes	grammithorax	Meiglyptes grammithorax	This study	LSU B-36352	Malaysia	0	0	31.7	132	57	26.64	8.027	87.33	40.11	31.35	22.094	9.388	25.95	26.66	27.18	25.93	2796	361.5	150	25.75	1038	502	640.5	851	DOI: 10.15468/dl.xwk3x6	Sanger and Amplicon Pool Sequencing
Picidae	Meiglyptes	jugularis	Meiglyptes jugularis	This study	MNHN ZO 1944-82	Vietnam	0	0	53.38	29	16	27.01	8.597	62.43	122.36	33.56	19.73	13.29	26.94	25.76	28.39	25.29	1794	308	6.5	79.55	799.5	42.5	403.5	86	DOI: 10.15468/dl.h2jpbc	Mt-DNA Bait capture
Picidae	Melanerpes	aurifrons aurifrons	Melanerpes aurifrons aurifrons	CM022134	Sam Noble Oklahoma Museum of Natural History number 24340, tissue number SMB682	USA	1	1	80.77	2721	1235	22.999	12.66	59.79	260.08	34.09	10.448	22.26	25.73	19.416	27.44	17.662	866.5	180	16	74.75	467.5	62	279	70	DOI: 10.15468/dl.s2bqmf	Genbank
Picidae	Melanerpes	aurifrons santacruzi	Melanerpes aurifrons santacruzi	This study	NRM ELS 2006	Mexico	0	0	80.77	924	359	25.52	11.479	67.55	168.78	33.47	16.68	16.6	26.62	24.693	27.49	22.985	1447	271	21	81.5	698	76	408	113	DOI: 10.15468/dl.fmqwdv	Sanger and Amplicon Pool Sequencing
Picidae	Melanerpes	cactorum	Melanerpes cactorum	This study	NRM REA073	Paraguay	1	1	34.94	128	39	19.79	12.83	52.86	418.5	32.19	8.26	23.6	23.9	15.199	24.73	14.632	721	128	10	66.57	343	43	326	53	DOI: 10.15468/dl.hjk6xd	Sanger and Amplicon Pool Sequencing
Picidae	Melanerpes	candidus	Melanerpes candidus	This study	NRM GF156	Paraguay	0	0	108	199	98	23.03	11.689	61.28	255.83	31.81	12.0224	19.384	24.88	19.728	25.7	19.161	1384	192.	23	59.74	516	92.5	424.5	120.5	DOI: 10.15468/dl.nhjknc	Sanger and Amplicon Pool Sequencing
Picidae	Melanerpes	carolinus	Melanerpes carolinus	This study	USNM 626309	USA	1	1	69.5	2667	1409	14.405	11.683	34.46	894	32.22	-4.232	35.65	21.806	4.501	25.39	2.913	1071	126	49	30.63	335	174	309	184	DOI: 10.15468/dl.8jt9w7	Sanger and Amplicon Pool Sequencing
Picidae	Melanerpes	flavifrons	Melanerpes flavifrons	This study	NRM 967085	Paraguay	0	0	57.78	243	80	21.06	11.534	59.17	244.61	30.27	10.668	18.35	23.46	17.78	24.5	17.78	1558	203	50.5	47.57	552.5	168.5	465	170	DOI: 10.15468/dl.afxctc	Sanger and Amplicon Pool Sequencing
Picidae	Melanerpes	formicivorus	Melanerpes formicivorus	This study	MNHN ZO 1937-372	Mexico	1	1	79.62	5270	2022	15.928	14.11	56.31	407.2	29.79	3.936	25.648	16.591	18.695	21.185	10.723	714	146	4	88.77	381	25	194	157	DOI: 10.15468/dl.cmyx6f	Mt-DNA Bait capture
Picidae	Melanerpes	herminieri	Melanerpes herminieri	This study	MNHN ZO 1952-311	France	0	0	100	17	5	26.45	7.278	68.61	118.8	31.43	20.82	10.61	27.27	24.89	27.73	24.89	1514	190	54	35.41	552	197	433	197	DOI: 10.15468/dl.vy8u7t	Mt-DNA Bait capture
Picidae	Melanerpes	pucherani	Melanerpes pucherani	This study	ZMUC 114103	Ecuador	0	0	62.4	438	225	25.43	8.991	73.42	100.01	31.56	17.74	13.144	25.76	24.978	26.55	22.663	2615	392	45	61.82	1070	173	568	363	DOI: 10.15468/dl.ngk2ag	Sanger and Amplicon Pool Sequencing
Picidae	Micropternus	brachyurus	Micropternus brachyurus	This study	MNHN ZO 1936-533	Vietnam	0	0	85.94	276	145	25.153	8.638	55.32	184.71	31.9	16.264	16.012	26.13	23.282	27.5	22.231	2152	365	12	81.518	1021	67	621	90	DOI: 10.15468/dl.2s45dz	Mt-DNA Bait capture
Picidae	Mulleripicus	pulverulentus	Mulleripicus pulverulentus	This study	MNHN ZO 1929-948	Vietnam	0	0	450.19	82	54	26.18	8.417	63.68	117.43	31.91	20.16	12.5	26.34	25.12	27.46	24.77	2052	295	16	73.461	813.5	70.5	496.5	156.5	DOI: 10.15468/dl.vj4b76	Mt-DNA Bait capture
Picidae	Nesoctites	micromegas	Nesoctites micromegas	This study	AMNH DOT-7013	Dominican Republic	0	0	32.19	37	18	25.7	10.875	75.37	122.1	32.33	18.81	14.27	26.40	24.29	27.13	24.1	1287	191	41	43.64	497	133	379	152	DOI: 10.15468/dl.yrj9wk	Sanger and Amplicon Pool Sequencing
Picidae	Pardipicus	caroli	Pardipicus caroli	This study	MNHN Uncat. JF1435	Cameroon	0	0	44.2	358	111	23.27	10.124	81.84	50.68	29.42	17.14	11.968	22.98	22.91	23.95	22.4	1539	208	32	45.41	567	136	417	342	DOI: 10.15468/dl.zf3c3r	Sanger
Picidae	Pardipicus	nivosus	Pardipicus nivosus Upper	This study	MNHN ZO 2014-013	Guinea	0	0	37.8	55	25	26.29	10.103	69.57	105.69	33.56	19.48	15.084	26.1	26.51	27.54	24.8	1980	376	12	70.12	980	70	307	648	DOI: 10.15468/dl.rbv8pk	Sanger and Amplicon Pool Sequencing
Picidae	Pardipicus	nivosus	Pardipicus nivosus Lower	This study	MNHN Uncat 01-39	Cameroon	0	0	37.8	294	105	23.1	10.02	82.81	52.54	29	17.14	11.646	22.83	22.77	23.7	22.24	1538	213	33	44.16	570	162	406	335	DOI: 10.15468/dl.rbv8pk	Sanger and Amplicon Pool Sequencing
Picidae	Picoides	dorsalis	Picoides dorsalis	SRR31371037		USA	1	1	55.1	991	558	3.0483	11.602	30.45	898.3	22.52	-14.968	37.28	10.8847	-3.959	14.3107	-8.527	637	89	29	36.263	242	100	195	146	DOI: 10.15468/dl.8cq8up	de novo assembled/mapped from SRA
Picidae	Picoides	tridactylus	Picoides tridactylus	This study	MNHN ZO 1985-382	Sweden	1	1	65.49	522	310	2.984	8.036	23.34	935.4	20.97	-12.868	33.92	13.121	-3.67	14.704	-8.279	617.5	81	29	32.92	219	96	214	113.5	DOI: 10.15468/dl.x2d86e	Mt-DNA Bait capture
Picidae	Piculus	chrysochloros	Piculus chrysochloros	This study	NRM 966938	Paraguay	0	0	88	163	98	25.11	10.756	69.91	112.46	32.62	16.434	15.624	26.06	23.74	26.7	23.21	1549	210	39	49.55	550	153	427.5	188	DOI: 10.15468/dl.936a2t	Sanger and Amplicon Pool Sequencing
Picidae	Piculus	flavigula	Piculus flavigula	This study	MNHN ZO 1952-754	Peru	0	0	55	173	115	26.09	9.106	78.67	59.27	31.82	20.6	11.5	25.91	26.35	26.68	25.41	2168	323	65	47.63	891	236	344	569	DOI: 10.15468/dl.uyznfe	Mt-DNA Bait capture
Picidae	Picumnus	aurifrons	Picumnus aurifrons	SRR12743232	MZSUP 96546	Brazil	0	0	8.94	112	50	25.56	10.308	78.66	54.58	31.89	18.876	12.504	25.92	25.49	26.42	24.78	2021	303	44.5	54.96	849	167.5	480.5	444.5	DOI: 10.15468/dl.g2vpeg	de novo assembled/mapped from SRA
Picidae	Picumnus	exilis exilis	Picumnus exilis exilis	SRR12743225	MPEG 79904	Brazil	0	0	9.3	3	2	24.44	6.004	62.65	129.3	29.2	19.61	9.584	23.77	24.1	25.91	22.78	2242	237.5	132	20.44	687	430.5	541	625	DOI: 10.15468/dl.tw4fs5	de novo assembled/mapped from SRA
Picidae	Picumnus	exilis pernambucensis	Picumnus exilis pernambucensis	SRR12743218	MZSUP 85792	Brazil	0	0	9.3	8	4	23.98	7.725	67.84	140.7	29.99	18.66	11.43	22.8	24.88	25.32	22.19	1494	245	29.5	65.76	710	120	221.5	614.5	DOI: 10.15468/dl.tw4fs5	de novo assembled/mapped from SRA
Picidae	Picumnus	exilis undulata	Picumnus exilis undulata	SRR12743214	MZSUP 93718	Brazil	0	0	9.3	111	42	26.14	8.782	79.51	54.96	32.06	21.16	10.97	25.79	26.59	26.86	25.61	2165	346	63	53.85	924	238	279	793	DOI: 10.15468/dl.tw4fs5	de novo assembled/mapped from SRA
Picidae	Picumnus	innominatus chinensis	Picumnus innominatus chinensis	KX831678		China	0	0	10.2	115	45	17.27	9.610	44.58	448.6	27.82	3.764	23.19	22.121	11.901	22.89	10.407	1850	406	12	90.33	1067	62	1040	62	DOI: 10.15468/dl.4xsar8	Genbank	Wrong annotation for Nt174
Picidae	Picumnus	innominatus malayorum	Picumnus innominatus malayorum	This study	MNHN 31-92	Laos	0	0	10.2	49	33	21.7	9.851	51.14	285.31	30.74	10.412	20.7	23.86	17.83	24.33	17.83	1377	304	5	88.59	805	31	498	44	DOI: 10.15468/dl.4xsar8	Sanger and Amplicon Pool Sequencing
Picidae	Picumnus	pygmaeus	Picumnus pygmaeus	This study	ZMUC 114561	Brazil	0	0	11	31	13	23.92	11.53	71.59	130.14	30.95	16.03	15.37	24.57	22.7	25.53	22.08	862	179	8	86.4	456	25	228	72	DOI: 10.15468/dl.nra6vw	Sanger and Amplicon Pool Sequencing
Picidae	Picumnus	rufiventris	Picumnus rufiventris	This study	MNHN ZO 1967-1135	Peru	0	0	21	130	61	24.48	9.638	87.22	47.04	30.11	18.28	10.876	24.28	23.89	25.14	23.32	3585	410	213	23.5	1197	692	836	943	DOI: 10.15468/dl.hmxk4r	Mt-DNA Bait capture
Picidae	Picumnus	subtilis	Picumnus subtilis	This study	MNHN ZO 1966-1183	Peru	0	0	10.4	22	8	20.73	11.38	77.71	92.03	27.71	13.06	14.65	21.3	19.4	21.54	19.4	3507	504	146	43.07	1381	486	994	486	DOI: 10.15468/dl.8xvsz7	Mt-DNA Bait capture
Picidae	Picus	canus hessei	Picus canus hessei	This study	MNHN Uncat JF6485	Cambodia	0	0	137	271	113	18.71	9.410	45.08	446.30	30.68	6.168	23.25	24.828	14.49	25.877	12.599	1547	295	9	87.44	782	51	558	60	DOI: 10.15468/dl.t38j5c	Sanger
Picidae	Picus	canus jessoensis	Picus canus jessoensis	MK348064		China	1	1	137	886	638	5.075	8.534	26.51	890.3	22.08	-9.708	33	14.978	-1.595	15.8	-4.903	659.5	85	30	33.147	229	101	224.5	113	DOI: 10.15468/dl.t38j5c	Genbank
Picidae	Picus	chlorolophus	Picus chlorolophus	This study	USNM B-05692	Myanmar	0	0	65.41	201	101	22.777	9.478	48.62	306.31	31.59	10.9	19.82	25.38	18.353	26.01	17.83	1846	407	7	89.74	1040	39	771	51	DOI: 10.15468/dl.bqbz97	Sanger and Amplicon Pool Sequencing
Picidae	Picus	erythropygius	Picus erythropygius	This study	AMNH DOT-9512	Captive	0	0	116.18	50	24	26.37	10.459	55.13	207.6	34.91	16.64	18.96	27.16	24.35	28.71	23.66	1294	252.5	3.5	85.05	668.5	21	331	38.5	DOI: 10.15468/dl.5ppdg2	Sanger and Amplicon Pool Sequencing
Picidae	Picus	sharpei	Picus sharpei	This study	MNCN 9716	Spain	1	1	190	101	67	14.553	10.01	38.32	578.5	28.58	2.032	25.87	15.113	19.979	22.098	7.686	623	82	27	29.54	208	118	148	137	DOI: 10.15468/dl.4kcda6	Whole-Genome Sequencing
Picidae	Picus	vaillantii	Picus vaillantii	This study	MNHN Uncat. P148	Tunisia	1	1	166	14	12	15.657	10.974	38.47	598.8	29.54	3.776	26.54	11.044	22.7	23.08	9.081	614	88	3	63.31	246.5	25	43	243	DOI: 10.15468/dl.mmx2mr	Whole-Genome Sequencing
Picidae	Picus	viridis	Picus viridis	This study	MNHN ZO 2014-137	France	1	1	176	1063	742	9.8032	7.769	32.85	612.2	22.58	-0.686	23.99	10.643	5.866	16.813	2.6687	741	79.5	44	21.469	225	145	201	183.5	DOI: 10.15468/dl.pttd6t	Whole-Genome Sequencing
Picidae	Picus	vittatus	Picus vittatus	This study	AMNH DOT-17230	Singapore	0	0	108.07	112	62	26.56	8.447	63.37	121.31	33.43	20.17	12.722	26.71	25.7	28.12	25.49	1795	302.5	9.5	79.36	783.5	58.5	435	94	DOI: 10.15468/dl.n38mmb	Sanger and Amplicon Pool Sequencing
Picidae	Picus	xanthopygaeus	Picus xanthopygaeus	This study	USNM 620357	Myanmar	0	0	99.69	34	23	24.82	10.07	49.93	262.29	35.01	11.74	20.27	27.06	20.86	29.48	19.25	1474	341	4	97.47	919	30	230	36	DOI: 10.15468/dl.fkyhgr	Sanger and Amplicon Pool Sequencing
Picidae	Sasia	abnormis	Sasia abnormis	This study	MHNG 1980-014	Malaysia	0	0	9.2	169	85	26.23	7.668	88.23	40.34	30.94	21.71	8.764	25.79	26.24	26.68	25.7	2878	344	145.5	21.746	912	530	652	736.5	DOI: 10.15468/dl.4un9sj	Sanger and Amplicon Pool Sequencing
Picidae	Sasia	ochracea	Sasia ochracea	KT443919	MNHN ZO 2005-2676	Laos	0	0	9.7	168	88	20.58	9.32	46.67	381.49	29.39	9.306	20.21	24.39	15.881	25	15.62	1910	407.5	9.5	88.12	1062.5	51	961.5	60	DOI: 10.15468/dl.9fm7cf	Genbank
Picidae	Sphyrapicus	ruber	Sphyrapicus ruber	This study	MNHN ZO 1962-3418	USA	1	1	54.79	2317	1217	10.042	12.902	45.02	571.7	25.71	-0.1499	28.17	4.979	16.46	16.784	3.8267	850	152	10	67.16	418	47.5	54	396	DOI: 10.15468/dl.83d8c2	Mt-DNA Bait capture
Picidae	Sphyrapicus	varius	Sphyrapicus varius	SRR7126559	KU 21911	USA	1	1	50.3	5539	2576	9.812	11.341	29.79	955	28.31	-9.024	36.876	19.41	-1.696	20.945	-3.098	950	108	45	26.522	305	155	284	164	DOI: 10.15468/dl.3cnm56	de novo assembled/mapped from SRA
Picidae	Veniliornis	callonotus	Veniliornis callonotus	This study	MNHN ZO 1970-727	Ecuador	0	0	26.47	195	96	23.32	11.124	76.13	103.1	30.9	15.59	13.44	25.56	22	25.64	21.72	594.5	128.5	1	120.73	309	8	248.5	8.5	DOI: 10.15468/dl.mf2h3e	Mt-DNA Bait capture
Picidae	Veniliornis	mixtus	Veniliornis mixtus	This study	NRM 937175	Paraguay	0	0	28.74	131	71	20.07	11.49	48	459.2	32.31	8.468	23.75	23.23	14.259	25.52	14.259	1133	155	45	36.83	437	164	388	164	DOI: 10.15468/dl.eayx8e	Sanger and Amplicon Pool Sequencing
Picidae	Veniliornis	nigriceps	Veniliornis nigriceps	This study	MNHN ZO 1966-1173	Peru	0	1	43.96	213	98	13.389	11.3	82.38	47.41	20.53	6.284	13.45	13.732	12.865	14.053	12.73	1074	161	29.5	49.16	424	109.5	330.5	135	DOI: 10.15468/dl.35uqa4	Mt-DNA Bait capture
Picidae	Veniliornis	passerinus agilis	Veniliornis passerinus agilis	This study	MNHN ZO 1964-1623	Peru	0	0	32.1	136	87	24.71	10.059	83.85	52.48	31.26	18.004	12.448	25.01	23.98	25.53	23.51	2421	328	67	40.8	893	242	554	615	DOI: 10.15468/dl.ecnqby	Mt-DNA Bait capture
Picidae	Veniliornis	passerinus olivinus	Veniliornis passerinus olivinus	This study	NRM 967020	Paraguay	0	0	32.1	228	113	24.24	10.957	67.07	142.61	31.96	14.932	16.744	25.52	22.62	26.27	22.08	1467	228	23	62.15	637	89	416	150	DOI: 10.15468/dl.ecnqby	Sanger and Amplicon Pool Sequencing
Picidae	Verreauxia	africana	Verreauxia africana	This study	MNHN ZO 1956-1302	Gabon	0	0	9.4	52	25	22.88	9.992	82.87	50.67	29.05	17.01	11.488	23.22	22.76	23.7	22.43	1599	226.5	27.5	51.92	614.5	137	429	262	DOI: 10.15468/dl.tr3u22	Mt-DNA Bait capture
Picidae	Xiphidiopicus	percussus	Xiphidiopicus percussus	This study	NRM 572065	Cuba	0	0	60.86	76	37	25.43	8.832	61.81	194.7	32.03	17.73	14.32	27.08	22.93	27.55	22.85	1366	211	29	58.12	540	128	517	131	DOI: 10.15468/dl.8at28f	Whole-Genome Sequencing
Picidae	Yungipicus	canicapillus	Yungipicus canicapillus	This study	MNHN Uncat. 14-42	China	1	1	25.76	374	159	19.4	9.232	46.15	396.27	30.4	8.476	21.232	24.033	15.52	25.617	12.803	1544	293	10	84.25	762	54	553	60	DOI: 10.15468/dl.q6mdpg	Sanger and Amplicon Pool Sequencing
Picidae	Yungipicus	kizuki	Yungipicus kizuki	OK011780		South Korea	1	1	19.19	574	449	12.158	10.062	28.52	948.4	28.66	-6.37	35.25	22.99	0.08533	23.43	0.0733	1290	271.5	29	76.52	694	102	666	102	DOI: 10.15468/dl.hw8tk7	Genbank	Yes, one bp deletion in ND3
Picidae	Yungipicus	maculatus	Yungipicus maculatus	This study	FMNH 344963	Philippines	0	0	24.5	134	68	26.36	7.7	68.95	86.77	31.98	21.316	11.03	26.06	26.24	27.37	25.29	2470	393	55	51.34	1061	196	525	360	DOI: 10.15468/dl.8h7hv3	Sanger and Amplicon Pool Sequencing
Ramphastidae	Aulacorhynchus	albivitta	Aulacorhynchus albivitta	SRR21054247		Colombia	0	0	170.56	276	143	15.63	9.146	88.48	29.33	21	10.324	10.528	15.505	15.709	15.88	15.201	1848	245	77	34.89	620	285	471	562	DOI: 10.15468/dl.4pg3s2	de novo assembled/mapped from SRA
Ramphastidae	Aulacorhynchus	derbianus	Aulacorhynchus derbianus	This study	MNHN ZO 1960-319	Bolivia	0	0	209.71	121	45	22.309	11.61	82.61	59.58	29.04	14.724	14.27	22.331	21.248	22.91	21.215	1830	238	70	43.69	669	220	499	228	DOI: 10.15468/dl.ug83wk	Mt-DNA Bait capture
Ramphastidae	Pteroglossus	azara	Pteroglossus azara	DQ780882	LSUMZ B-9081	Bolivia	0	0	148	117	62	25.23	9.846	86.22	45.54	31.18	19.23	11.52	25.12	25.11	25.73	24.46	2691	316.5	124.5	24.94	889.5	424.5	560	656.5	DOI: 10.15468/dl.xa3ppm	Genbank	Wrong annotation for Nt174
Ramphastidae	Ramphastos	ambiguus swainsoni	Ramphastos ambiguus swainsoni	SRR28964306	LSU B-11712	Ecuador	0	0	709	234	125	25.168	9.098	86.92	38.58	30.22	19.952	10.944	25.213	25.265	25.867	24.457	2648	382	65	43.1	1001	261	528	728	DOI: 10.15468/dl.b26akn	de novo assembled/mapped from SRA
Ramphastidae	Ramphastos	dicolorus	Ramphastos dicolorus	SRR7126549	KU 3649	Paraguay	0	0	331	153	57	19.99	11.641	55.64	332.5	29.68	9.384	20	22.37	16.45	23.95	16.12	1636	188	100	18.526	513	328	460	336	DOI: 10.15468/dl.y79w43	de novo assembled/mapped from SRA
Ramphastidae	Ramphastos	sulfuratus	Ramphastos sulfuratus	MN356196	USNM 607736	Panama	0	0	409.69	537	269	25.44	9.968	66.59	178	32.6	17.122	16.528	26.24	24.9	27.17	22.63	2074	345	36	67.41	910	132.5	463	233	DOI: 10.15468/dl.v79hsb	Genbank and de novo assembled/mapped from SRA	Assembly ND6 avec SRX6694957 SRR9946432)
Ramphastidae	Ramphastos	toco	Ramphastos toco	SRR28964444	LSU B-38206	Bolivia	0	0	618	162	83	23.76	11.722	62.78	231.42	32.88	12.896	18.67	26.09	20.84	26.43	20.38	1444	215	25	61.26	600	105	442	125	DOI: 10.15468/dl.43jjk6	de novo assembled/mapped from SRA
Ramphastidae	Ramphastos	tucanus	Ramphastos tucanus	This study	MNHN Uncat 0T625	France	0	0	659.6	334	200	25.98	9.353	80.19	54.43	31.83	20.092	11.372	25.83	26.25	26.67	25.17	2248	335.5	66.5	48.54	924.5	250	395	780	DOI: 10.15468/dl.4jkdxw	Sanger
Ramphastidae	Ramphastos	vitellinus ariel	Ramphastos vitellinus ariel	SRR28963238	LSU B-35555	Brazil	0	0	360.4	105	42	23.34	9.654	63.29	193.74	30.56	15.276	15.85	24.9	21.14	25.4	20.97	1334	203	41	53.69	577	142	367	168	DOI: 10.15468/dl.4nq3vq	de novo assembled/mapped from SRA
Ramphastidae	Ramphastos	vitellinus vitellinus	Ramphastos vitellinus vitellinus	This study	MNHN ZO 2015-141	France (Captive)	0	0	360.4	309	184	26.06	9.344	78.98	57.18	32.06	20.62	11.512	25.95	26.16	26.71	25.33	2171	321	60	49.27	885	214	398	581	DOI: 10.15468/dl.4nq3vq	Sanger
Semnornithidae	Semnornis	frantzii	Semnornis frantzii	MN356206	USNM 613303	Panama	0	0	57.3	59	30	19.24	9.251	79.55	66.64	25.18	13.494	11.8	19.15	19.202	20.03	17.635	2853	415.1	58.33	55.89	1112	167.5	572.5	493.5	DOI: 10.15468/dl.n9z5qs	Genbank and de novo assembled/mapped from SRA	Assembly ND6 avec SRR10019960
